# Ocular pigmentation in humans, great apes, and gibbons is not suggestive of communicative functions - having an eye on the ‘cooperative eye hypothesis’

**DOI:** 10.1101/2021.03.18.435993

**Authors:** Kai R. Caspar, Marco Biggemann, Thomas Geissmann, Sabine Begall

## Abstract

Pigmentation patterns of the visible part of the eyeball, encompassing the iris and portions of the sclera, have been discussed to be linked to social cognition in primates. In the context of the *cooperative eye hypothesis*, the white sclera of humans has been viewed as a derived adaptive trait, enhancing communication via glance cueing. Here, we provide a comparative analysis of ocular pigmentation patterns in 15 species of hominoids (humans, great apes & gibbons) representing all extant ape genera, based on photographs and literature data. Additionally, we quantify hominoid scleral exposure on the genus level during different glancing situations. Our data reveals a continuum of eye pigmentation traits among the studied taxa. Gibbons display darker, more uniformly colored eyes than great apes and expose less sclera, particularly during averted glancing. Iridoscleral contrasts in orangutans and gorillas approach the human condition but differ between congeneric species. Contrary to recent discussions, we found chimpanzee eyes to exhibit a cryptic coloration scheme that resembles gibbons more than other great apes and that does not enhance glance cueing or gaze following. We critically evaluate the evidence for links between social cognition and eye pigmentation in primates, concluding that the *cooperative eye hypothesis* cannot convincingly explain the patterns observed. Although the human eye exhibits unique traits that are likely linked to social communication, high iridoscleral contrast is not one of them. Differences in scleral pigmentation between great apes and humans are gradual and might have arisen via genetic drift and sexual selection.
