## Supplementary Table 2 for "Ocular pigmentation in humans, great apes, and gibbons is not suggestive of communicative functions - having an eye on the ‘cooperative eye hypothesis’"

### Sheet: Tabelle1
Family	Species	ID	Glance direction	WHR Left	SSI Left	WHR Right	SSI Right	mean WHR	mean SSI	Source
Hylobatidae	Hylobates pileatus	Djantung, m, Zürich	Direct	1.75819	1.18726	1.70152	1.17767	1.72986	1.18246	Thomas Geissmann
Hylobatidae	Hylobates pileatus	Khmer, m, Zürich	Direct	1.51025	1.22504	1.70531	1.25805	1.60778	1.24154	Thomas Geissmann
Hylobatidae	Hylobates lar	Nike, m, Monkey World	Direct	1.73853	1.17907	1.72432	1.27602	1.73143	1.22755	see Supplementary Table 1
Hylobatidae	Hylobates lar	Tabita, m, Rhenen	Direct	1.67836	1.09301	1.59846	1.1324	1.63841	1.1127	Thomas Geissmann
Hylobatidae	Hylobates lar	f, Yangon Zoo	Direct	1.71126	1.21165	1.82068	1.24662	1.76597	1.22913	Thomas Geissmann
Hylobatidae	Hylobates pileatus	f, Khao Kheow Open Zoo	Direct	1.36652	1.14808	1.3368	1.09593	1.35166	1.122	Thomas Geissmann
Hylobatidae	Hylobates lar	Domino, f, Stuttgart	Direct	1.51633	1.26519	1.45639	1.12037	1.48636	1.19278	see Supplementary Table 1
Hylobatidae	Hylobates muelleri (abbotti)	m, Matang Rehabilitation Center	Direct	1.5183	1.03326	1.43345	1.10538	1.47588	1.06932	Thomas Geissmann
Hylobatidae	Hylobates muelleri (funereus)	f1, Matang Rehabilitation Center	Direct	1.39982	1.13029	1.45629	1.12018	1.42806	1.12524	Thomas Geissmann
Hylobatidae	Hylobates muelleri	f, Miller Park Zoo	Direct	1.59194	1.00447	1.66753	1.154	1.62973	1.07924	see Supplementary Table 1
Hylobatidae	Hylobates lar	m, Fillipo, Rome	Averted	N.A.	N.A.	1.64302	1.33169	1.64302	1.33169	Thomas Geissmann
Hylobatidae	Hylobates lar	m, Yangon Zoo	Averted	1.54778	1.2987	1.51916	1.53557	1.53347	1.41714	Thomas Geissmann
Hylobatidae	Hylobates pileatus	Willow, f, Zürich	Averted	1.57398	1.51959	1.55284	1.48059	1.56341	1.50009	Thomas Geissmann
Hylobatidae	Hylobates muelleri	f, Taipeh	Averted	1.55821	1.74896	1.62411	1.6031	1.59116	1.67603	Thomas Geissmann
Hylobatidae	Hylobates lar	m, Kyoto	Averted	1.45791	1.33958	1.60403	1.45641	1.53097	1.398	Thomas Geissmann
Hylobatidae	Hylobates agilis	m, Jakarta	Averted	N.A.	N.A.	1.76485	1.42934	1.76485	1.42934	Thomas Geissmann
Hylobatidae	Hylobates pileatus	m, Blackpool	Averted	1.89312	1.58806	1.66489	1.53725	1.779	1.56266	see Supplementary Table 1
Hylobatidae	Hylobates moloch	Mia, f, Munich	Averted	1.52055	1.52273	1.68137	1.80036	1.60096	1.66155	Kai Caspar
Hylobatidae	Hylobates muelleri (funereus)	f2, Matang Rehabilitation Center	Averted	1.76227	1.89565	1.67115	1.48319	1.71671	1.68942	Thomas Geissmann
Hylobatidae	Hylobates lar	Usha, f, Cologne	Averted	1.36273	1.47844	1.31864	1.33285	1.34069	1.40564	see Supplementary Table 1
Hylobatidae	Symphalangus syndactylus	Jekyll, m, Duisburg	Direct	1.71316	1.15604	1.94208	1.18432	1.82762	1.17018	see Supplementary Table 1
Hylobatidae	Symphalangus syndactylus	Elliott, m, Duisburg	Direct	1.83464	1.25298	1.91984	1.227	1.87724	1.23999	see Supplementary Table 1
Hylobatidae	Symphalangus syndactylus	Püppi, m, Duisburg	Direct	1.71756	1.22343	1.6375	1.29315	1.67753	1.25829	see Supplementary Table 1
Hylobatidae	Symphalangus syndactylus	Ella, f, Amersfoort	Direct	1.57045	1.28475	1.36382	1.35462	1.46714	1.31968	Thomas Geissmann
Hylobatidae	Symphalangus syndactylus	Schnudi, f, Erfurt	Direct	1.45643	1.17523	1.63126	1.12696	1.54385	1.15109	Kai Caspar
Hylobatidae	Symphalangus syndactylus	Julio, m, Berlin	Direct	1.82353	1.31117	1.9501	1.36995	1.88681	1.34056	see Supplementary Table 1
Hylobatidae	Symphalangus syndactylus	Pygmy, f, Doué	Direct	1.63161	1.25814	1.4637	1.13575	1.54766	1.19695	Kai Caspar
Hylobatidae	Symphalangus syndactylus	Otto, m, Doué	Direct	1.98032	1.39026	1.93873	1.11471	1.95952	1.25248	Kai Caspar
Hylobatidae	Symphalangus syndactylus	Jupp, m, Duisburg	Direct	1.78994	1.19271	1.86185	1.17416	1.82589	1.18344	Kai Caspar
Hylobatidae	Symphalangus syndactylus	Malowe, f, GCC	Direct	1.97005	1.2434	N.A.	N.A.	1.97005	1.2434	see Supplementary Table 1
Hylobatidae	Symphalangus syndactylus	Wim, m, Zürich	Averted	1.70455	1.56012	1.7561	1.19072	1.73032	1.37542	Thomas Geissmann
Hylobatidae	Symphalangus syndactylus	f, Inuyama	Averted	N.A.	N.A.	1.61154	1.51883	1.61154	1.51883	Thomas Geissmann
Hylobatidae	Symphalangus syndactylus	m, Inuyama	Averted	1.77295	1.33906	2.13418	1.53363	1.95356	1.43634	Thomas Geissmann
Hylobatidae	Symphalangus syndactylus	Gerda, f, Dortmund	Averted	1.6543	1.33489	1.66615	1.40954	1.66023	1.37222	see Supplementary Table 1
Hylobatidae	Symphalangus syndactylus	Mang, f, Adelaide	Averted	1.6305	1.42749	1.62126	1.37343	1.62588	1.40046	see Supplementary Table 1
Hylobatidae	Symphalangus syndactylus	Suli, f, Adelaide	Averted	1.77507	1.49648	1.53731	1.55124	1.65619	1.52386	see Supplementary Table 1
Hylobatidae	Symphalangus syndactylus	Yuki, f, Munich	Averted	1.78464	1.44424	2.04475	1.31729	1.9147	1.38077	see Supplementary Table 1
Hylobatidae	Symphalangus syndactylus	f, Cincinnati	Averted	1.63168	1.62896	1.64454	1.32959	1.63811	1.47928	see Supplementary Table 1
Hylobatidae	Symphalangus syndactylus	f, unknown	Averted	1.66052	1.70161	1.62172	1.38565	1.64112	1.54363	see Supplementary Table 1
Hylobatidae	Symphalangus syndactylus	m, Cincinnati	Averted	2.02594	1.54907	2.01495	1.5	2.02044	1.52453	see Supplementary Table 1
Hylobatidae	Nomascus gabriellae	f, Phom Tamao	Direct	1.70787	1.14746	1.52537	1.0762	1.61662	1.11183	Thomas Geissmann
Hylobatidae	Nomascus gabriellae	f, Jihlava	Direct	1.4005	1.17021	1.46651	1.09422	1.43351	1.13222	see Supplementary Table 1
Hylobatidae	Nomascus leucogenys	Lucki, f, Duisburg	Direct	1.6	1.17391	1.35376	1.04724	1.47688	1.11058	see Supplementary Table 1
Hylobatidae	Nomascus gabriellae	Malli, m, Doué	Direct	1.60182	1.16607	1.61741	1.24844	1.60962	1.20725	see Supplementary Table 1
Hylobatidae	Nomascus leucogenys	Yuxi, m, Apeldoorn	Direct	1.60982	1.3402	1.54386	1.28657	1.57684	1.31338	Kai Caspar
Hylobatidae	Nomascus leucogenys (siki)	Anoie, f, Mulhouse	Direct	1.39054	1.31545	1.40304	1.25699	1.39679	1.28622	Kai Caspar
Hylobatidae	Nomascus gabriellae	Dan, m, Mulhouse	Direct	1.43907	1.34906	1.53601	1.27635	1.48754	1.3127	Kai Caspar
Hylobatidae	Nomascus gabriellae	m, Singapore	Direct	1.61098	1.17292	1.55474	1.31696	1.58286	1.24494	see Supplementary Table 1
Hylobatidae	Nomascus leucogenys	Ricky, f, GCC	Direct	1.50617	1.1262	1.47222	1.21388	1.4892	1.17004	see Supplementary Table 1
Hylobatidae	Nomascus leucogenys (siki)	Dorian, m, Mulhouse	Direct	1.42229	1.13227	1.39942	1.07648	1.41085	1.10437	Kai Caspar
Hylobatidae	Nomascus leucogenys	Mai, f, Pittsburgh	Averted	1.3137	1.41884	1.28232	1.30116	1.29801	1.36	see Supplementary Table 1
Hylobatidae	Nomascus leucogenys	Viet, f, Adelaide	Averted	1.73883	1.46075	1.46041	1.23642	1.59962	1.34859	see Supplementary Table 1
Hylobatidae	Nomascus gabriellae	m, Doué	Averted	1.49158	1.33673	1.64667	1.38014	1.56912	1.35844	see Supplementary Table 1
Hylobatidae	Nomascus leucogenys	Remus, m, Adelaide	Averted	1.80826	1.34241	1.73011	1.33567	1.76919	1.33904	see Supplementary Table 1
Hylobatidae	Nomascus gabriellae	Tien, m, Dorset	Averted	1.64796	1.28474	1.7304	1.17629	1.68918	1.23051	see Supplementary Table 1
Hylobatidae	Nomascus gabriellae	f, Amsterdam	Averted	1.44208	1.42394	1.44303	1.59806	1.44255	1.511	see Supplementary Table 1
Hylobatidae	Nomascus gabriellae	Pung-Yo, m, Dorset	Averted	1.79416	1.28284	1.90692	1.35961	1.85054	1.32122	see Supplementary Table 1
Hylobatidae	Nomascus leucogenys	Kanak, f, Apeldoorn	Averted	1.6816	1.34444	1.71612	1.48751	1.69886	1.41598	Thomas Geissmann
Hylobatidae	Nomascus gabriellae	Vietta, f, Dorset	Averted	1.54631	1.36275	1.47519	1.38325	1.51075	1.373	see Supplementary Table 1
Hylobatidae	Nomascus leucogenys	m, unknown	Averted	1.721	1.55111	1.88031	1.34022	1.80066	1.44567	see Supplementary Table 1
Hominidae	Pan troglodytes	Amber, f, Amsterdam	Averted	1.78469	1.74634	1.81279	2.03352	1.79874	1.88993	https://www.flickr.com/photos/jakok/50312169606/in/photolist-2jDV2b7-2jDRA4M-qeT1ta-PumYFm-2iLfM2C-qwibtK-2hBSpaY-dQYcPA-b5h43-2jqhnqo-2keoc9J-2jqdm3c-dQYeiC-dQYdcb-MTwbt6-2jhiakY-2jnB2iv-2jnB22o-pojNWz-2WSV2u-2jnDVPm-btf9cA-QMpMqF-2iFbR4Q-dQSDR6-nfE2i6-sEnPwQ-28MsyLe-qw8ikg-cAywuU-jA7Pzy-2kk4bUG-bGa4PT-p77Z5Y-BfX1NU-2hDbiAa-2dvtCG3-ZWF12j-qpTXd7-22uY51h-iCn51K-fE7Bdz-2iLcZJj-CTANoz-nZusEs-2iC2hC…
Hominidae	Pan troglodytes	Frodo, m, Leipzig	Averted	1.85106	1.86585	2.03371	1.98684	1.94239	1.92635	https://www.flickr.com/photos/ajhaverkamp/8172446128/in/photolist-dsaVvA-5oXaPP-8C732P-H3KFFz-8tckhu-xSfkm-aBR2r6-8t9fi6-8tcifs-iE37pF-iE7aHh-xSfea-RDZd9r-ags3qg-2csSnop-d9s1By-3xvLwX-v6ggTA-aguPrG-78MprP-6ARNeY-KLuUqT-uWnNMr-vdjipG-vbvQss-povzFU-2b6VjGv-vdPMGt-w2DjZW-vKEjHU-i8GecB-povrMY-oJ7ig6-agumQN-cVzfHb-idy1kT-poqkKM-6Mndev-6AMBon-v6g7xb-6ARNL5-i8HHMa-dsaNFK-ugZ4fc-xwHBZ6-eqC3H-21Huoq9-uWnT…
Hominidae	Pan troglodytes	f, Krefeld	Averted	2.14844	1.90909	2.27907	2.18182	2.21375	2.04545	https://www.flickr.com/photos/ajhaverkamp/13039745333/in/photolist-kSh6Zp-ejEeZG-kSh2DF-rkqH6e-6vmB2e-LRUSCC-6vqMPs-6vmUvg-BvBube-B7HjaT-6vqNY7-rEvLaQ-dtSSLb-BvBqEg-xDdu4X-6vxHE4-roazQV-LRZ88F-BBZPGj-pGHXWd-nzB4CX-CEeXiW-qCgPnZ-CMtV5b-B7BLd7-CPMguH-LRUTps-xAU1mw-7Y2Yjj-oqJMcx-BjkKAg-MDk4Bm-9t2sL1-afGxQm-7Y32sf-7Y2WDo-8FmCud-VJAXPc-ssCPVE-dtMk16-kUC2HY-dtSTE3-ajKzXG-MPp4tk-6vqNJW-pGHUo1-sdtuaT-BUw…
Hominidae	Pan troglodytes	Margo, f, Amsterdam	Averted	1.83333	1.78523	1.98438	1.68243	1.90885	1.73383	https://www.flickr.com/photos/jakok/14178057153/
Hominidae	Pan troglodytes	Sabra, f, Amsterdam	Averted	2.075	2.14973	2.00474	1.80874	2.03987	1.97924	https://www.flickr.com/photos/ajhaverkamp/12389086024/
Hominidae	Pan paniscus	Chimba, f, Stuttgart	Averted	2.2	1.62176	1.96067	1.49029	2.08034	1.55603	https://www.flickr.com/photos/ajhaverkamp/9486134171/
Hominidae	Pan paniscus	Eja, f, Wuppertal	Averted	2.02778	1.80137	1.81132	1.65942	1.91955	1.7304	https://www.flickr.com/photos/ajhaverkamp/6096521393/in/album-72157622591424312/
Hominidae	Pan paniscus	Kumbuka, f, Apeldoorn	Averted	1.87736	1.61404	1.75926	1.7	1.81831	1.65702	https://www.flickr.com/photos/ajhaverkamp/3812408918/
Hominidae	Pan paniscus	Zamba, m, Apeldoorn	Averted	1.77083	1.82558	1.82105	1.8125	1.79594	1.81904	https://www.flickr.com/photos/jakok/13627351124/
Hominidae	Pan paniscus	Zorba, m, Stuttgart	Averted	2.28409	1.6465	2.29921	1.67616	2.29165	1.66133	https://www.flickr.com/photos/matthiasbesant/8775183206/
Hominidae	Pan troglodytes	Charley, m, Neuwied	Direct	1.97196	1.52361	2.04762	1.44091	2.00979	1.48226	https://www.flickr.com/photos/ajhaverkamp/34969831725/in/album-72157680374687923/
Hominidae	Pan troglodytes	Henry, m, Heidelberg	Direct	2.06215	1.45299	2.0791	1.44105	2.07062	1.44702	https://www.flickr.com/photos/ajhaverkamp/7166091872/in/album-72157622245369341/
Hominidae	Pan troglodytes	Kisha, f, Leipzig	Direct	1.69481	1.31034	1.77273	1.3253	1.73377	1.31782	https://www.flickr.com/photos/ajhaverkamp/28681858202/in/album-72157622206541793/
Hominidae	Pan troglodytes	Wakili, m, Amsterdam	Direct	1.92171	1.45455	1.80139	1.47719	1.86155	1.46587	https://www.flickr.com/photos/jakok/50665399536/in/photolist-2kc8q8j-CN4aL8-nqdeWp-2iFbQEU-Ck6AWF-UVPLBm-2iFanKH-2kk3EcJ-2j9Wuis-2iFanRu-2hDe77f-2kxpi7i-2kfFCXT-2i8GWmG-2iR1pgn-pPxbxt-2iQYJ6e-SXHF4h-2i8Kt4s-2hdKAVp-2i8LzX6-2kfKQv3-2i24J6t-2kxkDes-2i8KvE9-2kfKrbr-2kfFBL4-2iq6ojJ-kP5nn1-2iFbRv6-CdnTE9-NHSsiW-2hDf8nA-2kc8PAC-RNwBaB-yq9AkH-2dVoHoV-RVwh3U-2fpsDVe-W4qVka-J2rqSv-24MU6Pr-2jHQkPr-QR9CDz-2…
Hominidae	Pan troglodytes	m, Saarbrücken	Direct	2.03061	1.53556	1.83251	1.53419	1.93156	1.53488	https://www.flickr.com/photos/ajhaverkamp/4311174669/in/album-72157623301637532/
Hominidae	Pan paniscus	Bashira, f, Frankfurt	Direct	1.72197	1.37097	1.86364	1.31599	1.7928	1.34348	https://www.flickr.com/photos/matthiasbesant/12001504154/in/photolist-jhwR4q-VVykFb-8u8vhq-mLsUTU-8u5pLe-CFkPeu-8DRyQs-XcaEnc-2gUSrGh-WWyich-VVyoCJ-2gURvb7-WZmRVi-2gURwdT-2gUSsaX-XcbAU8-WWyjDA-WZmRfa-2gURwDH-2gURv5v-WZmQN8-2gURwf1-VY2QTn-Xc9EBx-WZmRwc-4ZwXzV-WWyiXA-2gUSqo5-WWyk6s-X8wTK7-VY2SNV-WWyhkN-WZmRLa-4ZBb7Q-WZmQCD-Xc9Ehe-WWyiTN-D8sJLM-WWykuU-X8y6AQ-2gURvED-2gURuKH-WWymwU-2gUSrSC-WWA8R9-VVy…
Hominidae	Pan paniscus	Clyde, m, Cologne	Direct	1.9749	1.6087	1.88306	1.65714	1.92898	1.63292	https://www.flickr.com/photos/ajhaverkamp/6096009464/
Hominidae	Pan paniscus	Jill, f, Apeldoorn	Direct	1.68571	1.21839	1.82443	1.3494	1.75507	1.28389	https://www.flickr.com/photos/marthaenpiet/6100263167/
Hominidae	Pan paniscus	Ludwig, m, Frankfurt	Direct	2.03865	1.37631	2.06573	1.31408	2.05219	1.34519	https://www.flickr.com/photos/ajhaverkamp/8714077813/
Hominidae	Pan paniscus	Mixi, f, Frankfurt	Direct	1.67172	1.46579	1.60614	1.45669	1.63893	1.46124	https://www.flickr.com/photos/matthiasbesant/8625748582/
Hominidae	Pongo abelii	f, Basel	Averted	1.94898	1.72826	1.83495	1.79808	1.89197	1.76317	Kai Caspar
Hominidae	Pongo hybrid	f, Wuppertal	Averted	1.87879	1.72727	2.03226	1.7	1.95552	1.71364	https://www.flickr.com/photos/ajhaverkamp/19270199245/in/album-72157622591424312/
Hominidae	Pongo pygmaeus	Kevin, m, Apeldoorn	Averted	1.70833	1.66667	1.86957	1.95238	1.78895	1.80952	https://www.flickr.com/photos/misja2011/29670317622/
Hominidae	Pongo abelii	f, Dortmund	Averted	1.76336	1.54472	1.67939	1.6	1.72137	1.57236	https://www.flickr.com/photos/114976295@N06/33403126793/
Hominidae	Pongo abelii	Schubbi, m, Gelsenkirchen	Averted	1.94118	1.87097	1.95588	2.31667	1.94853	2.09382	https://www.flickr.com/photos/michaeldoering/13659902594/in/photolist-mP5z8Y-7Kdf9Z-o1zCpi-dLccMa-dRAWqj-q6E2p4-dSJ88Y-dW16j9-dW1e1f-7YvM5J-7YvLuA-dSJ8sE-7J1SKo-dSCDCX-dSJbgJ-FTRPg8-eXczCd-dVUxU2-ht6M3j-vwBWhA-8jFdRm-qp4Gut-pivu6G-dSJ8i9-d7QufN-q78nm3-7YvLgU-dSCxZ8-dLcc6r-dLcbNp-7YvKKu-dLhH45-dLhDTU-cyboQj-ezub6T-cDEpcJ-a1EXAm-a1EWVd-dGKqzC-7RUz6z-eQCk3j-a1EYcy-duZ68n-dSCwQ6-dLhF4u-98wTY9-8hQvgT-…
Hominidae	Pongo abelii	f, Gelsenkirchen	Averted	1.68182	1.78049	1.64815	2.05556	1.66498	1.91802	https://www.flickr.com/photos/129685574@N04/49838117521/in/photolist-2iW2o1i-r9nuwd-7LAuVf-jocTG2-dW15fY-9hmHJz-dVUyRa-9iUvRM-cX2RVb-qoVasL-dLhDzd-7Ysw6K-dW1c73-d5wSsd-dSCyWi-btcU6t-pJHnST-dLhEJ9-a1EVFj-7YvKPj-8hjBzj-e5Pc5F-pJHvoe-88WFop-gHCtpe-L83HWL-NKfJC7-2jt7NTK-2dxRqBB-JMMsAC-EJeZP3-2jnRDZx-26TmULr-2hpr3SQ-25uZiCC-JB4foe-28bFyVU-28fYLDe-ah5WqW-2joNKoC-PBR74o-2kifjwX-2kgLbqX-232M2vm-kEq8U4-7H…
Hominidae	Pongo abelii	f2, Gelsenkirchen	Averted	1.875	2.1	1.75	2.06522	1.8125	2.08261	https://www.flickr.com/photos/kessi100/8587111507/in/photolist-e5Pc5F-pJHvoe-88WFop-gHCtpe-L83HWL-NKfJC7-2jt7NTK-2dxRqBB-JMMsAC-EJeZP3-2jnRDZx-26TmULr-2hpr3SQ-25uZiCC-JB4foe-28bFyVU-28fYLDe-ah5WqW-2joNKoC-PBR74o-2kifjwX-2kgLbqX-232M2vm-kEq8U4-7HNcX6-8Ca7dw-e1kLZi-2jjaEZ7-2jLE12x-8WuQ25-DNyJdL-2jYccab-AFkinW-24JSaFg-2dXxFLB-24JRZFg-bysr6P-2hFqVHR-mo1kd2-2hXmZH1-2htGSXj-JDFCYG-2abPiN9-sVyqxR-2hz7Ta…
Hominidae	Pongo abelii	Moritz, m, Stuttgart	Averted	2.25	1.6	2.11111	1.9	2.18056	1.75	https://www.flickr.com/photos/cameron_hf/4250548777/in/photolist-7tBb4K-aDNiS4-djhTwG-7iviGT-ick7sA-5rcV6u-5UHjka-cQhzF7-YBkt1Y-baPwMg-9hm9X9-cQhyCS-aJtvuX-RuwaFp-826VVH-9UUTaX-7YSA9H-CBX6m5-TB49xt-La8C4Y-aL1rVt-9qUuai-azMrni-c1BJab-cQhAQN-aFd5PV-d2NkyU-byprMh-axs2QY-aujhXQ-bypsS3-e9SXrR-Q31Eu-rJnhQ8-QrBTfK-aujiZU-Q31EU-eXWTHK-5sax2Z-6psa9j-5sax2H-tMWqoz-PVQXt2-chbLQG-chbBdC-chbLBy-chbLFU-chbLwE-…
Hominidae	Pongo pygmaeus	f2, Münster	Averted	1.89362	1.68889	1.54386	1.57407	1.71874	1.63148	https://www.flickr.com/photos/ajhaverkamp/34617568805/in/photolist-UK369z-nTuUSc-Uxvkm6-nTuB4N-dqhnBn-o8X39C-dkYwUn-UFnm2C-ahuDgW-UFnmtQ-dqhojF-wqfaoM-85WCkh-oaUJ23-esZoTz-85Ts6Z-UFnktd-CeFJYJ-4gQone-r9M8R4-UFnmgq-9VBA8G-vdYU5F-uh97GV-Uxvt6z-dqhidx-vdYTsZ-esZreT-ahuSM1-8hattt-hqeH5n-dqhu3C-UuJaPo-ahuQpd-wEpQVN-oaUJqE-6tvNHU-ocLnUz-vKRMQH-wq7pEs-wG2aHC-wGJi9v-vKRo5g-dqhrbm-dqhjGk-csDQgS-wq7rRm-wqe…
Hominidae	Pongo pygmaeus	Tjintah, f, Rhenen	Averted	2.17021	2.55556	2.14286	2.44444	2.15653	2.5	https://www.flickr.com/photos/39960581@N08/40600909693/in/photolist-24RLgWn-9JYQpo-6cifMe-kNoM51-jhkmov-6azzz7-aiDTNU-4NgMAT-9itLPb-6avqmg-8ozvp1-5pBq29-5MS84A-4tXyi6-5MMSaD-4u2ChE-kNocXE-bKaXQ8-9iqFaB-dZBmxT-68UR4W-jw4Epa-wKCrxN-56fW69-4P9FF9-4BCj1h-5pxagK-9mHJVW-8owiSi-5pwMLp-4GBmnb-5pBprb-5L7yGe-xq9qzn-4BChZy-4P5nea-9fPc46-5WogmZ-dZBmvP-5dPz6n-dZBmqR-5dPy48-dZH4gQ-6HkLKk-G3nd5u-bwsebU-2g6o1x6-…
Hominidae	Pongo abelii	f, Leipzig	Direct	1.76642	1.40854	1.84507	1.40645	1.80575	1.40749	https://www.flickr.com/photos/ajhaverkamp/8172454713/in/photolist-dsaY4B-fY1Q4m-nyZHiy-vdjFEU-atEkWc-4E9aWc-uWodY2-poqzw4-uWokPr-vbwfuW-ayoYw1-bijwsZ-njagAH-vdQoNa-adChXG-uWfU9b-5fuhdy-ugZBc8-vdQfga-w5Zhn9-oJ7txt-uWnGra-vqzQ1m-vdQiSP-6TtCdN-4EdqxA-kULLHQ-ve9J7v-adCiYS-KRPt8F-ugPxbU-povCSy-ugPNab-ugZAat-bCcUDY-9eXTyE-nADXYw-oXiEeL-oN42RL-asAMaC-uWo9Fz-vdQie4-asy9MX-9eXigN-wo4cQB-p3veRQ-ayoX7Y-9eUM…
Hominidae	Pongo pygmaeus	f, Apeldoorn	Direct	1.89011	1.47917	1.85393	1.43	1.87202	1.45458	https://www.flickr.com/photos/ajhaverkamp/14733518705/
Hominidae	Pongo abelii	Tuan, m, Hamburg	Direct	1.77778	1.53933	2.11842	1.64773	1.9481	1.59353	https://www.flickr.com/photos/ajhaverkamp/29046347782/
Hominidae	Pongo abelii	Walter, m, Dortmund	Direct	1.80952	1.41667	1.89474	1.36364	1.85213	1.39015	https://www.flickr.com/photos/gorillahungary/49870959058/
Hominidae	Pongo pygmaeus	f, Vienna	Direct	1.94444	1.55	2.05556	1.45455	2	1.50227	https://www.flickr.com/photos/stegi_at/20418421302/in/photolist-x7iKhA-cmbq7S-DHfh7u-nis1Bm-8KvyPo-2mzC23-coLFs5-cmbqNw-7eKB7E-nrQHGE-9YVyEw-E27qjF-8NTL5D-dnfHgu-9wkqE-cyChS-Hp2PN8-DHeEF9-ptrnJU-2iFT3jm-2iEYYPp-2iMsNnv-2k6no5j-utbVHa-2iMDkJX-2iN9bt6-2iMQvTs-2iMap86-2iMEZ2r-2iN9bwC-zqn29P-yttvc8-zrdYUe-JHNbhU-K7BzKH-4zhaiA-4DXnPM-k3fgjF-3vRLwN-2iMsNi2-2hit8R6-5y4BTH-2iMMJ9H-2iMvBgp-2iNrg3c-2iNvH6q…
Hominidae	Pongo abelii	Caroline, f, Stuttgart	Direct	1.72222	1.5	1.75	1.35	1.73611	1.425	https://www.flickr.com/photos/cameron_hf/8083273280/in/photolist-djhTwG-7iviGT-ick7sA-5rcV6u-5UHjka-cQhzF7-YBkt1Y-baPwMg-9hm9X9-cQhyCS-aJtvuX-RuwaFp-826VVH-9UUTaX-7YSA9H-CBX6m5-TB49xt-La8C4Y-aL1rVt-9qUuai-azMrni-c1BJab-cQhAQN-aFd5PV-d2NkyU-byprMh-axs2QY-aujhXQ-bypsS3-e9SXrR-Q31Eu-rJnhQ8-QrBTfK-aujiZU-Q31EU-eXWTHK-5sax2Z-6psa9j-5sax2H-tMWqoz-PVQXt2-chbLQG-chbBdC-chbLBy-chbLFU-chbLwE-eATaSA-chbLp9-…
Hominidae	Pongo abelii	Charly, m, Frankfurt	Direct	2.09756	1.5567	2.12821	1.52809	2.11288	1.5424	https://www.flickr.com/photos/ajhaverkamp/14498043538/in/photolist-o69geU-5nWGfs-4gPdoV-wQTT5-ffWThF-eh97yu-dLNftw-q9y4pq-7CjGRJ-6ZBcNB-gywAJT-bv8CUT-gywFJx-gyxr6c-gywYxb-gywhqs-gyxe5g-gyxYM6-ok1n2S-6qXZkJ-6ZFeis-dLNg1Y-onqEsq-msaopa-ms9Bsf-7CfU7X-dLGH2M-mscfyL-dLNfRf-gywQm1-gywPCC-dT1gxb-gywvtH-gyxxQT-gywt1L-gyw49Y-gywQPf-eh98Wh-gyx3C4-onCRW4-he7QQk-gyx6Ce-gyxb7q-gywz1S-r6tJnJ-gyxgbT-gywAhR-he3Z…
Hominidae	Pongo pygmaeus	m, Münster	Direct	1.83673	1.55769	1.7451	1.62745	1.79092	1.59257	https://www.flickr.com/photos/mandennophotography/23546272674/in/photolist-BSGNww-W3QmFj-uGWY4R-oUDh48-r47epf-k8QGrV-z5f82d-A18ciC-zJEajQ-eyxkP1-ngXizz-8hdNYA-j4dpmQ-q3XNdw-xNtvpg-8hdJS9-rng78t-et3ZRC-5ThQJv-oF5DLB-zJE7LU-hadWAd-CX2SbX-TfRUFJ-sXD8HV-CUHXTC-neUt8i-K38xL9-pc6yvy-KYEB7T-UxvjF8-dkYx7a-qHvH3e-neUmSU-ngXnxe-neUc1Q-neUxAX-neUjn2-dkYBgy-nTuRN6-6mN5eB-esZtPn-KRYQNx-6mSexo-nTuxQd-sVfLk5-UK…
Hominidae	Pongo pygmaeus	Niah, f, Münster	Direct	2.05063	1.6875	2.12162	1.51546	2.08613	1.60148	https://www.flickr.com/photos/ajhaverkamp/13940814171/in/photolist-neUjn2-dkYBgy-nTuRN6-6mN5eB-esZtPn-KRYQNx-6mSexo-nTuxQd-sVfLk5-UK369z-nTuUSc-Uxvkm6-nTuB4N-dqhnBn-o8X39C-dkYwUn-UFnm2C-ahuDgW-UFnmtQ-dqhojF-wqfaoM-85WCkh-oaUJ23-esZoTz-85Ts6Z-UFnktd-CeFJYJ-4gQone-r9M8R4-UFnmgq-9VBA8G-vdYU5F-uh97GV-Uxvt6z-dqhidx-vdYTsZ-esZreT-ahuSM1-8hattt-hqeH5n-dqhu3C-UuJaPo-ahuQpd-wEpQVN-oaUJqE-6tvNHU-ocLnUz-vKR…
Hominidae	Pongo pygmaeus	Ejde, m, Rostock	Direct	1.81356	1.32836	1.73333	1.34328	1.77345	1.33582	https://www.flickr.com/photos/ajhaverkamp/9917949036/in/photolist-g7q5Hj-fEWobR-pNM1qb-pwd8za-drK4ah-fEWoaK-g7r36d-g5XZUi-pwitMA-zysWnY-eGLZPQ-xXjrBM-yU2BkU-oSGSq7-np46Ld-zysXBw-gw3eue-PhXSt5-nqPhHq-JBeL3W-2hfB1UN-2gjDTRS-XWa2bA-vExaZv-wjMZq3-g5V6t9-pPjGvD-wjMAqo-eGKLC8-wjMzR7-nr8UMf-nqP83n-usBH3U-eGKSHP-2gjDBcA-2gjDsw2-2iix76g-J7dqYC-MWpM8b-2iix7f9-2hmWT8K-L2n6FN-2iix96J-2iix8sK-2iizvEj-2iizvSt-…
Hominidae	Gorilla gorilla	Assumbo, m, Rostock	Averted	2.33333	5	2.12121	7.47059	2.22727	6.23529	https://www.flickr.com/photos/ajhaverkamp/8167474632/in/album-72157624695288151/
Hominidae	Gorilla gorilla	Azizi, m, Warsaw	Averted	3.06452	2.92857	2.43243	2.81481	2.74847	2.87169	https://www.flickr.com/photos/ajhaverkamp/18400545853/in/album-72157653114896135/
Hominidae	Gorilla gorilla	Boma, f, Krefeld	Averted	2.05263	2.20879	2.28037	2.36585	2.1665	2.28732	https://www.flickr.com/photos/ajhaverkamp/8729633032/in/album-72157619558892162/
Hominidae	Gorilla gorilla	Bwana, f, Warsaw	Averted	2.37778	2	2.03774	1.88235	2.20776	1.94118	https://www.flickr.com/photos/ajhaverkamp/18435971694/in/album-72157653114896135/
Hominidae	Gorilla gorilla	Coco, f, Madrid	Averted	2.27434	1.97727	2.03125	2.29787	2.15279	2.13757	https://www.flickr.com/photos/ajhaverkamp/14207265099/in/album-72157644180160979/
Hominidae	Gorilla gorilla	Massa, m, Krefeld	Averted	2.5	2.18519	2.21429	2.24	2.35714	2.21259	https://www.flickr.com/photos/ajhaverkamp/24169676695/in/photolist-BBZSCQ-LmiahU-UH6eqi-ULYRK9-FHPtZ6-TYptV4-FFvN4w-SyTWGW-z581Qj-FPFwMK-TYpwyR-CPMUPH-B7HjaT-K6XR4Q-C2NWTN-KdfzyL-CEf3yf-ULYSbE-Cs2Jfm-rizhA7-z93vQN-SJGJfH-LsPQM3-L5oTzy-riFvbV-Kdf9k9-TYpxpi-L5p56y-BvBqEg-rY3UVW-BWRhw6-z7Lt7y-L5oUh5-za5cqe-TLUcDg-UkujS5-UvQ2QP-BWQake-FPFUuH-SFXhU1-EUree2-EUf8x5-ySyusv-LmieQG-z93wnj-BBZPGj-ULYSmj-ydc…
Hominidae	Gorilla gorilla	Roseli, f, Wuppertal	Averted	1.84211	1.89062	2.12857	2.5814	1.98534	2.23601	https://www.flickr.com/photos/ajhaverkamp/35017404085/in/album-72157622591424312/
Hominidae	Gorilla gorilla	Shinda, f, Prague	Averted	2.11905	1.97619	2.07692	1.90909	2.09799	1.94264	https://www.flickr.com/photos/ajhaverkamp/18469676054/in/album-72157647460216165/
Hominidae	Gorilla gorilla	Tumba, f, Krefeld	Averted	2.31707	2.0241	2.78873	1.88608	2.5529	1.95509	https://www.flickr.com/photos/ajhaverkamp/8729613708/in/album-72157619558892162/
Hominidae	Gorilla gorilla	Wazungu, m, Cabron-Casteau	Averted	2.27586	2.82609	2.19355	2.47619	2.23471	2.65114	https://www.flickr.com/photos/ajhaverkamp/34428493766/in/album-72157673866478615/
Hominidae	Gorilla gorilla	f, Arnhem	Direct	2.05155	1.5913	2.28713	1.73451	2.16934	1.66291	https://www.flickr.com/photos/ajhaverkamp/2793510650/in/album-72157606922115964/
Hominidae	Gorilla gorilla	Buzandi, m, Hanover	Direct	1.65	2.08333	1.65854	1.59459	1.65427	1.83896	https://www.flickr.com/photos/ajhaverkamp/6088931998/in/album-72157622271316998/
Hominidae	Gorilla gorilla	Grace, f, Wuppertal	Direct	1.76636	1.64486	1.71429	1.78431	1.74032	1.71459	https://www.flickr.com/photos/ajhaverkamp/7775784398/in/album-72157622591424312/
Hominidae	Gorilla gorilla	Mapema, m, Duisburg	Direct	2.05556	1.67227	1.92308	1.725	1.98932	1.69863	https://www.flickr.com/photos/ajhaverkamp/4644574743/in/album-72157619437054802/
Hominidae	Gorilla gorilla	Melima, f, Hanover	Direct	2.05797	1.50704	1.98571	1.58108	2.02184	1.54406	https://www.flickr.com/photos/ajhaverkamp/15678996686/in/album-72157622271316998/
Hominidae	Gorilla gorilla	Richard, m, Prague	Direct	2.30631	1.61111	2.22609	1.76562	2.2662	1.68837	https://www.flickr.com/photos/ajhaverkamp/15293742419/in/album-72157647460216165/
Hominidae	Gorilla gorilla	Thomas, m, Valencia	Direct	1.93023	1.76471	2	1.7	1.96512	1.73235	https://www.flickr.com/photos/ajhaverkamp/14350807261/in/album-72157644150642580/
Hominidae	Gorilla gorilla	Viatu, m, Frankfurt	Direct	2.36364	1.8125	1.97959	1.65217	2.17161	1.73234	https://www.flickr.com/photos/ajhaverkamp/22955646633/in/album-72157622254352403/
Hominidae	Gorilla gorilla	Xebo, m, Barcelona	Direct	2.03571	1.57391	2.22	1.68142	2.12786	1.62766	https://www.flickr.com/photos/ajhaverkamp/14337759592/in/album-72157644531022734/
Hominidae	Gorilla gorilla	M'Penzi, f, Berlin	Direct	2.01408	1.83824	2.21212	1.50633	2.1131	1.67228	https://www.flickr.com/photos/ajhaverkamp/9859423803/in/album-72157622288331674/
Hominidae	Homo sapiens	Person 3, f	Averted	2.25517	2.17164	2.28261	2.44545	2.26889	2.30855	The authors
Hominidae	Homo sapiens	Person 4, m	Averted	2.825	2.00625	3.25439	2.16058	3.03969	2.08342	The authors
Hominidae	Homo sapiens	Person 5, f	Averted	3.04494	1.86364	3.22472	2.01739	3.13483	1.94051	The authors
Hominidae	Homo sapiens	Person 6, f	Averted	2.42708	2.18421	2.44118	2.42529	2.43413	2.30475	The authors
Hominidae	Homo sapiens	Person 7, m	Averted	2.89041	2.28571	3.05714	2.24658	2.97378	2.26614	The authors
Hominidae	Homo sapiens	Person 15, f	Averted	2.13187	3.34951	2.63483	2.26738	2.38335	2.80845	The authors
Hominidae	Homo sapiens	Person 17, m	Averted	3.06731	3.34667	3.31132	2.22794	3.18931	2.7873	The authors
Hominidae	Homo sapiens	Person 18, m	Averted	2.67742	2.08475	2.54362	2.60504	2.61052	2.34489	The authors
Hominidae	Homo sapiens	Person 19, f	Averted	2.29612	2.10448	2.48295	2.37241	2.38954	2.23845	The authors
Hominidae	Homo sapiens	Person 21, m	Averted	2.69912	2.37069	2.59821	2.52326	2.64866	2.44697	The authors
Hominidae	Homo sapiens	Person 2, f	Direct	2.57241	1.87709	2.82014	2.05263	2.69628	1.96486	The authors
Hominidae	Homo sapiens	Person 5, f	Direct	3.22619	1.84091	3.32941	1.89922	3.2778	1.87007	The authors
Hominidae	Homo sapiens	Person 16, m	Direct	2.72619	2.04712	2.78313	1.95789	2.75466	2.00251	The authors
Hominidae	Homo sapiens	Person 10, f	Direct	3.07692	2	3.46154	2.05263	3.26923	2.02632	The authors
Hominidae	Homo sapiens	Person 12, m	Direct	3.22449	2.93878	3.22449	2.11765	3.22449	2.52821	The authors
Hominidae	Homo sapiens	Person 20, f	Direct	2.27072	2.02162	2.16477	2.01143	2.21775	2.01653	The authors
Hominidae	Homo sapiens	Person 22, f	Direct	2.64394	1.91083	2.5	1.88679	2.57197	1.89881	The authors
Hominidae	Homo sapiens	Person 23, m	Direct	3.44828	3.43056	4.16667	1.88722	3.80747	2.65889	The authors
Hominidae	Homo sapiens	Person 24, m	Direct	2.73077	1.75814	2.8012	1.81517	2.76599	1.78665	The authors
Hominidae	Homo sapiens	Person 25, m	Direct	3.32143	1.66923	3.51852	1.7	3.41997	1.68462	The authors
