## Supplementary Table 3 for "Ocular pigmentation in humans, great apes, and gibbons is not suggestive of communicative functions - having an eye on the ‘cooperative eye hypothesis’"

### Sheet: Tabelle1
Node	HC	Lower 95% CI (HC)	Upper 95% CI (HC)	RIL	Lower 95% CI (RIL)	Upper 95% CI (RIL)
Hominoidea	50.8	47.9	84.1	45.8	29	62.5
Hylobatidae	33.5	13.8	53.2	48.9	39	58.8
Nomascus - Symphalangus/Hylobates clade	32.4	14.7	50.2	49.9	41	58.8
Symphalangus - Hylobates	32.8	15.7	49.9	50	41.4	58.6
Hylobates	34.8	21	48.7	46.5	39.6	53.5
H. lar - H. muelleri/H. moloch clade	35.9	23.1	48.7	44.8	38.4	51.3
H. muelleri - H. moloch clade	36.4	23.6	49.2	43.8	37.3	50.2
Nomascus	21.5	12.2	30.8	56.8	52.2	61.5
Hominidae	57.6	29	86.1	44.5	30.2	58.9
Homininae	63.4	41.4	85.4	43.9	32.9	55
Gorilla	68.2	53.4	82.9	38.8	31.4	46.2
Pan - Homo clade	63.6	44	83.3	45.8	35.9	55.7
Pan	51.1	37.3	65	46.9	39.9	53.8
Pongo	64.7	46.4	82.9	42.5	33.3	51.6
