## Supplementary Table 4 for "Ocular pigmentation in humans, great apes, and gibbons is not suggestive of communicative functions - having an eye on the ‘cooperative eye hypothesis’"

### Sheet: Tabelle1
SSI Averted	Gorilla	Homo	Hylobates	Nomascus	Pan	Pongo
Homo	1
Hylobates	< 0.001	< 0.001
Nomascus	< 0.001	< 0.001	0.39
Pan	0.007	< 0.001	0.03	< 0.001
Pongo	0.08	0.04	0.007	< 0.001	1
Symphalangus	< 0.001	< 0.001	1	0.19	< 0.001	< 0.001
SSI Direct	Gorilla	Homo	Hylobates	Nomascus	Pan	Pongo
Homo	0.01
Hylobates	< 0.001	< 0.001
Nomascus	< 0.001	< 0.001	1
Pan	< 0.001	< 0.001	< 0.001	0.002
Pongo	< 0.001	< 0.001	< 0.001	< 0.001	1
Symphalangus	< 0.001	< 0.001	0.3	1	0.003	< 0.001
WHR	Gorilla	Homo	Hylobates	Nomascus	Pan	Pongo
Homo	< 0.001
Hylobates	< 0.001	< 0.001
Nomascus	< 0.001	< 0.001	1
Pan	0.004	< 0.001	< 0.001	< 0.001
Pongo	0.02	< 0.001	< 0.001	< 0.001	1
Symphalangus	< 0.001	< 0.001	0.1	0.1	0.48	0.1
